# Generative Chemistry Platform for Small Molecules Targeting RNA: A Case Study for Chemical Optimization

**DOI:** 10.64898/2026.05.08.723908

**Authors:** Timothy E. H. Allen, Susan M. Boyd, Maurinne Bonnet, Rabia T. Khan

**Affiliations:** Serna Bio; CompChem Solutions Ltd; University of Michigan, Biointerfaces Institute

## Abstract

We introduce the Serna Bio GenAI platform, a generative chemistry and multiparametric optimization platform for the design of RNA-targeting small molecules. Targeting RNA with small molecules has proven historically challenging but offers notable potential upsides, including access to unique mechanisms of action and the ability to target otherwise untargetable genes. We consider a major challenge here to be designing chemistry specific to RNA-targeting. Molecular design is a valuable application of AI in drug discovery, but many publicly available models use training data focused on protein-targeting - the modality best historically explored in drug discovery. We showcase the difference and value in building a specifically RNA-targeting platform, comparing its performance to state-of-the-art public chemical generators and experimentally validating its chemical designs in comparison to chemistry designed by a human expert.
