## Supplementary Data 2 for "Generative Chemistry Platform for Small Molecules Targeting RNA: A Case Study for Chemical Optimization"

### Sheet: Table S1 - Serna Bio Compounds
Property	Min	Max	Median	Mean
MW	83.05	1832.79	352.19	359.47
cLogP	-19.58	17.85	2.98	2.94
HBA	0	45	5	4.73
HBD	0	27	1	1.12
TPSA	0	712.35	70.59	73.13
Molar Refractivity	22.12	423.16	94.78	96.16
ASA	41.07	918.55	174.72	177.25
Rings	0	30	3	3.24
Aromatic Rings	0	8	2	2.37
Ring Systems	0	10	3	2.57
Heterocycles	0	30	2	1.78
Rotatable Bonds	0	44	5	4.64
Stereocenters	0	45	0	0.64
Fsp3	0	1	0.3	0.33
Heavy Atoms	6	128	25	25.19
Nitrogens	0	19	3	3.11
Aromatic Nitrogens	0	16	1	1.58
Oxygens	0	45	2	2.75
Charge	-5	3	0	0
PBF	0	3.33	0.87	0.85

### Sheet: Table S2 - Serna Bio Binders
Property	Min	Max	Median	Mean
MW	162.08	1663.49	371.14	380.13
cLogP	-8.9	12.49	3.58	3.6
HBA	0	31	5	5.04
HBD	0	19	1	1.05
TPSA	0	568.56	66.84	69.9
Molar Refractivity	45.3	418.18	101.84	103.99
ASA	84.65	800.03	183.73	187.73
Rings	0	10	4	3.69
Aromatic Rings	0	6	3	2.89
Ring Systems	0	6	3	2.85
Heterocycles	0	9	2	2.06
Rotatable Bonds	0	53	4	4.77
Stereocenters	0	19	0	0.46
Fsp3	0	1	0.26	0.28
Heavy Atoms	12	114	26	26.81
Nitrogens	0	19	3	3.52
Aromatic Nitrogens	0	8	2	1.97
Oxygens	0	18	2	2.27
Charge	-2	2	0	0.01
PBF	0	2.89	0.84	0.82

### Sheet: Table S3 - R-BIND
Property	Min	Max	Median	Mean
MW	141.07	705.43	384.23	404.65
cLogP	-6.58	6.8	1.72	1.58
HBA	0	11	4	4.57
HBD	0	12	2	3.01
TPSA	4.44	311.85	95.06	102.73
Molar Refractivity	30.26	209.22	108.92	114.78
ASA	66.29	380.23	195.67	208.13
Rings	0	8	4	3.96
Aromatic Rings	0	7	3	3.14
Ring Systems	0	7	3	2.55
Heterocycles	0	7	2	2.25
Rotatable Bonds	0	20	4	5.75
Stereocenters	0	6	0	0.39
Fsp3	0	0.8	0.29	0.28
Heavy Atoms	10	52	28	29.39
Nitrogens	0	16	5	5.13
Aromatic Nitrogens	0	6	2	1.99
Oxygens	0	10	2	2
Charge	-1	6	1	1.15
PBF	0	1.55	0.76	0.72
